# A universal law of thermodynamics-kinetics coupling shapes enzyme allocation and glycolytic efficiency across species

**DOI:** 10.1101/2025.09.29.679393

**Authors:** Kai Sun, Weiyan Zheng, Wenchao Fan, Chuyun Ding, Dan Huang, Ziwei Dai

## Abstract

Efficient use of limited cellular resources is fundamental to metabolism. Although flux optimization is widely recognized as a central objective of metabolic networks, how flux efficiency influences the allocation of the metabolic proteome remains unclear and lacks direct validation. Here, we derive a simple analytical relationship linking the equilibrium constant and the catalytic-abundance quotient of reactions within a pathway that defines the condition for maximal efficiency. We refer to this principle as the law of thermodynamics-kinetics coupling. By integrating reaction thermodynamics, enzyme kinetics, transcriptomic, and proteomic data, we show that glycolytic enzyme allocation consistently obeys this law across evolutionarily distant species. Moreover, the drive to optimize glycolytic efficiency is strengthened under oncogenic signaling and limited cellular budget for glycolytic enzymes. These findings establish a universal principle governing enzyme allocation in metabolic pathways and reveal key determinants of efficiency optimality in glycolysis.

**Significance statement:** Current models of metabolic optimality either rely on coarse-grained proteome allocation or constraint-based simulations, largely neglecting the fundamental constraints imposed by enzyme kinetics and thermodynamics on pathway efficiency. Here, we derive and validate a universal law of thermodynamics-kinetics coupling that robustly governs the allocation of glycolytic enzymes across species under optimal efficiency. This study has three major advances: it reveals universal economic principles of metabolism with simple, generalized mathematical form, uncovers determinants underlying the heterogeneity of metabolic efficiency optimization, and provides a practical blueprint for efficiency optimization of engineered pathways.
