## Supplementary material for "A universal law of thermodynamics-kinetics coupling shapes enzyme allocation and glycolytic efficiency across species": Dataset S1

### Sheet: description
Table.S1: Physiological condition of Escherichia coli.

### Sheet: conditions
	periplasm	cytoplasm	reference	Note
pH	7.7	7.7	1
Mg	2mM	2mM	2	Periplasm concentration was calculated from recipe of M9 media, while cytoplasm concentration was set the same according to the reference.
ionic strength	0.25M	0.25M	1
electric potential	90mV	0mV	1
Temperature	310.15 K	310.15 K	1

### Sheet: reference
reference
1	Noor, E., Haraldsdóttir, H. S., Milo, R., & Fleming, R. M. T. (2013). Consistent Estimation of Gibbs Energy Using Component Contributions. PLoS Computational Biology, 9(7), e1003098. https://doi.org/10.1371/journal.pcbi.1003098
2	Hurwitz, C., & Rosano, C. L. (1967). The Intracellular Concentration of Bound and Unbound Magnesium Ions in Escherichia coli. Journal of Biological Chemistry, 242(16), 3719–3722. https://doi.org/10.1016/S0021-9258(18)95867-9
