## Supplementary material for "A universal law of thermodynamics-kinetics coupling shapes enzyme allocation and glycolytic efficiency across species": Dataset S2

### Sheet: description
Table.S2: Glycolysis reactions and thermodynamic parameters.
Note: Standard Gibbs energy changes for eukaryotes were collected from text book. Standard Gibbs energy changes for E.coli were predicted using deep learning models. (see methods)

### Sheet: eukaryotes
BiGG_ID	dGr	K	Kapp (H.sapiens)	Kapp (S.cerevisiae)
HEX1	-16.7	842.772	6915.72	3333.16
PGI	1.7	0.503701	0.503701	0.503701
PFK	-14.2	307.418	2522.65	1215.84
FBA	23.9	6.49989e-05	6.49989e-05	6.49989e-05
TPI	7.6	0.0466164	0.0466164	0.0466164
GAPD	6.3	0.078757	0.0020861	0.00669774
PGK	-18.8	1966.14	239.6	497.433
PGM	4.4	0.169494	0.169494	0.169494
ENO	-3.2	3.63593	3.63593	3.63593
PYK	-31.4	316983	38628.5	80196.7

### Sheet: E.coli
BiGG_ID	dGr	K	Kapp (E.coli)
GLCptspp	-42.123	1.24192e+07	623515
PGI	0.200697	0.925124	0.925124
PFK	-15.6543	432.907	7511.51
FBA	21.9325	0.000202425	0.000202425
TPI	5.17338	0.134503	0.134503
GAPD	2.18692	0.428245	0.0488437
PGK	-19.8228	2179.85	28.8698
PGM	4.33908	0.185883	0.185883
ENO	-3.02046	3.22618	3.22618
PYK	-26.9643	34766	460.439
