## Supplementary material for "A universal law of thermodynamics-kinetics coupling shapes enzyme allocation and glycolytic efficiency across species": Dataset S3

### Sheet: description
Table.S3: Glycolytic substrate concentrations.
Note: Substrate concentrations were collected from published papers (see references). The final values used in the calculation were primarily based on Dataset 1, while missing values were supplemented from other datasets or approximated using human data.

### Sheet: concentration
	H.sapiens				E.coli			S.cerevisiae		Note
metabolite	dataset1	dataset2	dataset3	final (mM)	dataset1	dataset4	final (mM)	dataset1	final (mM)
glc_D(periplasm)							11.1			Calculated from media concentration (0.2% Glucose)
glc_D			0.5	0.5					0.5	Due to insufficient data, values from H. sapiens were used as approximations for all species.
g6p	0.675404			0.675404	7.87747		7.87747	5.3067	5.3067
f6p	0.0969491			0.0969491	2.52401		2.52401	2.36727	2.36727
fdp	1.51519			1.51519	15.2		15.2	3.99952	3.99952
dhap	1.62567			1.62567	3.06211		3.06211	0.823419	0.823419
g3p	0.140717			0.140717	0.271107		0.271107	0.117754	0.117754
13dpg	0.00224154			0.00224154			0.00224154		0.00224154	Due to insufficient data, values from H. sapiens were used as approximations for all species.
3pg	0.375295			0.375295	1.54	0.151	1.54	0.577523	0.577523
2pg	0.00948529			0.00948529		0.151	0.151	0.0238395	0.0238395
pep	0.0116327			0.0116327	0.184		0.184	0.0290836	0.0290836
pyr					3.66493		3.66493
atp	4.67296			4.67296	9.63		9.63	1.93239	1.93239
adp	0.569101			0.569101	0.555		0.555	0.487898	0.487898
nad	0.502026			0.502026	2.55		2.55	2.44364	2.44364
nadh	0.0750482			0.0750482	0.0836172		0.0836172	0.107465	0.107465
pi		1.87		1.87			1.87		1.87	Due to insufficient data, values from H. sapiens were used as approximations for all species.

### Sheet: reference
taxonomy	dataset	reference	method	Note.
H.sapiens	dataset1	Park, J. O., Rubin, S. A., Xu, Y.-F., Amador-Noguez, D., Fan, J., Shlomi, T., & Rabinowitz, J. D. (2016). Metabolite concentrations, fluxes and free energies imply efficient enzyme usage. Nature Chemical Biology, 12(7), 482–489. https://doi.org/10.1038/nchembio.2077	MS
	dataset2	Bashir, A., Gropler, R., & Ackerman, J. (2015). Absolute Quantification of Human Liver Phosphorus-Containing Metabolites In Vivo Using an Inhomogeneous Spoiling Magnetic Field Gradient. PloS One, 10(12), e0143239–e0143239. https://doi.org/10.1371/journal.pone.0143239	NMR
	dataset3	Chowdhury, H. H. (2020). Differences in cytosolic glucose dynamics in astrocytes and adipocytes measured by FRET-based nanosensors. Biophysical Chemistry, 261, Article 106377. https://doi.org/10.1016/j.bpc.2020.106377	FRET, enzyme-substrate binding	After referencing the published data, a reasonable value was used to estimate the concentration.
E.coli	dataset1	Park, J. O., Rubin, S. A., Xu, Y.-F., Amador-Noguez, D., Fan, J., Shlomi, T., & Rabinowitz, J. D. (2016). Metabolite concentrations, fluxes and free energies imply efficient enzyme usage. Nature Chemical Biology, 12(7), 482–489. https://doi.org/10.1038/nchembio.2077	MS
	dataset4	Thorfinnsdottir, L. B., García-Calvo, L., Bø, G. H., Bruheim, P., & Røst, L. M. (2023). Optimized Fast Filtration-Based Sampling and Extraction Enables Precise and Absolute Quantification of the Escherichia coli Central Carbon Metabolome. Metabolites, 13(2), 150. https://doi.org/10.3390/metabo13020150	MS	The value for both 2PG and 3PG was estimated as half of the reported 2/3PG concentration.
S.cerevisiae	dataset1	Park, J. O., Rubin, S. A., Xu, Y.-F., Amador-Noguez, D., Fan, J., Shlomi, T., & Rabinowitz, J. D. (2016). Metabolite concentrations, fluxes and free energies imply efficient enzyme usage. Nature Chemical Biology, 12(7), 482–489. https://doi.org/10.1038/nchembio.2077	MS
