## Supplementary material for "A universal law of thermodynamics-kinetics coupling shapes enzyme allocation and glycolytic efficiency across species": Dataset S4

### Sheet: description
Table.S4: Glycolytic enzymes and predicted kinetic parameters.

### Sheet: H.sapiens
BiGG reaction ID	substrate ID	UniProt ID	enzyme mass	gene name	KM [mM] (predicted)	Kcat(predicted)
HEX1	glc_D[c]	P19367	102486	HK1	0.18378	5.7315
HEX1	glc_D[c]	P52789	102380	HK2	0.289425	5.2935
HEX1	glc_D[c]	P52790	99025	HK3	0.311471	2.1311
HEX1	glc_D[c]	P35557	52191	GCK	0.26779	16.4621
HEX1	glc_D[c]	Q2TB90	102545	HKDC1	0.200578	8.9939
PGI	g6p[c]	P06744	63147	GPI	0.393933	65.2279
PFK	f6p[c]	Q01813	85596	PFKP	0.223582	19.3523
PFK	f6p[c]	P08237	85183	PFKM	0.167008	8.4068
PFK	f6p[c]	P17858	85018	PFKL	0.206981	5.7397
FBA	fdp[c]	P04075	39420	ALDOA	0.0683361	1.5991
FBA	fdp[c]	P05062	39473	ALDOB	0.0393052	0.4236
FBA	fdp[c]	P09972	39456	ALDOC	0.03986	4.3886
TPI	dhap[c]	P60174	26669	TPI1	0.276179	416.353
GAPD	g3p[c]	P04406	36053	GAPDH	0.223531	8.4321
GAPD	g3p[c]	O14556	44501	GAPDHS	0.288252	2.9483
PGK	13dpg[c]	P07205	44796	PGK2	0.110508	12.8868
PGK	13dpg[c]	P00558	44615	PGK1	0.12145	65.7098
PGK	13dpg[c]	Q5JRA6	213702	MIA3	0.125577	5.8691
PGM	3pg[c]	P15259	28766	PGAM2	0.337677	4.203
PGM	3pg[c]	P18669	28804	PGAM1	0.328482	5.4956
PGM	3pg[c]	P07738	30005	BPGM	0.447175	24.3266
ENO	2pg[c]	P09104	47269	ENO2	0.242977	66.2905
ENO	2pg[c]	P13929	46987	ENO3	0.1581	38.368
ENO	2pg[c]	P06733	47169	ENO1	0.184503	3.8588
PYK	pep[c]	P14618	57937	PKM	0.12938	127.143
PYK	pep[c]	P30613	61830	PKLR	0.118448	171.452

### Sheet: E.coli
BiGG reaction ID	substrate ID	UniProt ID	enzyme mass	gene name	KM [mM] (predicted)	Kcat(predicted)
GLCptspp	glc_D[p]	P69786	50677	ptsG	3.2286	2.3092
PGI	g6p[c]	P0A6T1	61530	pgi	0.705127	1.0976
PFK	f6p[c]	P0A796	34842	pfkA	0.0865046	0.1201
PFK	f6p[c]	P06999	32456	pfkB	0.0686553	96.4075
FBA	fdp[c]	P0AB71	39147	fbaA	0.599514	1.0276
FBA	fdp[c]	P0A991	38109	fbaB	0.705127	0.1893
TPI	dhap[c]	P0A858	26972	tpiA	0.0434018	127.294
GAPD	g3p[c]	P0A9B2	35532	gapA	0.0340223	19.3054
PGK	13dpg[c]	P0A799	41118	pgk	0.790476	20.9902
PGM	3pg[c]	P37689	56194	gpmI	0.0372681	3.3542
ENO	2pg[c]	P0A6P9	45655	eno	0.900635	3.8348
PYK	pep[c]	P21599	51357	pykA	0.241808	5.2893
PYK	pep[c]	P0AD61	50729	pykF	0.0168039	57.1695

### Sheet: S.cerevisiae
BiGG reaction ID	substrate ID	UniProt ID	enzyme mass	gene name	KM [mM] (predicted)	Kcat(predicted)
HEX1	glc__D[c]	P04806	53738	HXK1 HKA YFR053C	0.147995	12.1153
HEX1	glc__D[c]	P04807	53942	HXK2 HEX1 HKB YGL253W NRB486	0.137981	31.2071
HEX1	glc__D[c]	P17709	55377	GLK1 HOR3 YCL040W YCL312 YCL40W	0.260938	0.0978
PGI	g6p[c]	P12709	61299	PGI1 YBR196C YBR1406	0.0273329	3.9732
PFK	f6p[c]	P16861	107970	PFK1 YGR240C G8599	0.474337	18.9753
PFK	f6p[c]	P16862	104618	PFK2 YMR205C YM8325.06C	0.561675	13.8022
FBA	fdp[c]	P14540	39621	FBA1 YKL060C YKL320	0.0261945	1.4882
TPI	dhap[c]	P00942	26795	TPI1 YDR050C YD9609.05C	0.206021	191.426
GAPD	g3p[c]	P00359	35747	TDH3 GPD3 YGR192C G7576	0.0337813	72.6701
GAPD	g3p[c]	P00360	35750	TDH1 GPD1 SSS2 YJL052W J1154	0.024193	91.0077
GAPD	g3p[c]	P00358	35847	TDH2 GPD2 YJR009C J1433	0.0213936	232.925
PGK	13dpg[c]	P00560	44738	PGK1 YCR012W YCR12W	0.0211598	73.1212
PGM	3pg[c]	P00950	27609	GPM1 GPM YKL152C YKL607	0.033165	13.5653
PGM	3pg[c]	Q12008	36073	GPM2 YDL021W D2835	0.0291371	2.3116
PGM	3pg[c]	Q12326	34863	GPM3 YOL056W O1236	0.0209821	0.6651
ENO	2pg[c]	P0CX11	47328	ERR2 YPL281C	0.0255973	118.564
ENO	2pg[c]	P42222	47313	ERR3 YMR323W YM9924.15	0.118173	113.163
ENO	2pg[c]	P00925	46914	ENO2 ENOB YHR174W	0.0276592	27.1645
ENO	2pg[c]	P0CX10	47328	ERR1 YOR393W	0.0440603	118.564
ENO	2pg[c]	P00924	46816	ENO1 ENOA HSP48 YGR254W G9160	0.0448189	27.197
PYK	pep[c]	P00549	54545	CDC19 PYK1 YAL038W	0.00571669	22.8948
PYK	pep[c]	P52489	55195	PYK2 YOR347C O6342	0.147995	18.5072
